# Eliminating Malaria Vectors with Precision Guided Sterile Males

**DOI:** 10.1101/2023.07.20.549947

**Authors:** Andrea L. Smidler, Reema A. Apte, James J. Pai, Martha L. Chow, Sanle Chen, Agastya Mondal, Héctor M. Sánchez C., Igor Antoshechkin, John M. Marshall, Omar S. Akbari

## Abstract

Controlling the principal African malaria vector, the mosquito *Anopheles gambiae*, is considered essential to curtail malaria transmission. However existing vector control technologies rely on insecticides, which are becoming increasingly ineffective. Sterile insect technique (SIT) is a powerful suppression approach that has successfully eradicated a number of insect pests, yet the *A. gambiae* toolkit lacks the requisite technologies for its implementation. SIT relies on iterative mass-releases of non-biting, non-driving, sterile males which seek out and mate with monandrous wild females. Once mated, females are permanently sterilized due to mating-induced refractoriness, which results in population suppression of the subsequent generation. However, sterilization by traditional methods renders males unfit, making the creation of precise genetic sterilization methods imperative. Here we develop precision guided Sterile Insect Technique (pgSIT) in the mosquito *A. gambiae* for inducible, programmed male-sterilization and female-elimination for wide scale use in SIT campaigns. Using a binary CRISPR strategy, we cross separate engineered Cas9 and gRNA strains to disrupt male-fertility and female-essential genes, yielding >99.5% male-sterility and >99.9% female-lethality in hybrid progeny. We demonstrate that these genetically sterilized males have good longevity, are able to induce population suppression in cage trials, and are predicted to eliminate wild *A. gambiae* populations using mathematical models, making them ideal candidates for release. This work provides a valuable addition to the malaria genetic biocontrol toolkit, for the first time enabling scalable SIT-like confinable suppression in the species.
