## Supplementary material for "Eliminating Malaria Vectors with Precision Guided Sterile Males": tables

### Sheet: Table S1 Percent interex, gZBDC
Protocol: gZBD males were crossed to Cas9 females in bulk, blood fed, and provided an oviposition site according to standard procedures. F1 offspring were reared to pupaehood, sexed and counted/scored, then allowed to emerge as adults in seperate cages. F1 females were imaged for genital androgenization.
Family	total females scored	% intersex among all females
+/gZBD(A18)	139	0.77
+/gZBD(D15)	140	0.68

### Sheet: Table S2 Male sterility, gZBDCa
Assaying sterility of gZBD/Cas9 males
Protocol: 50 F1 gZBD/Cas9 males (fluorescently sorted) were crossed to 50 WT females on day 1, blood fed on day 6, and provided oviposition sites on day 8. F2 offspring were counted/scored on day 11-13, and eggs were counted on days 13-14.
F2 offspring from F1 [(+/gZBD(D15) ; +/ Cas9) males X WT females]
		larvae genotype
Replicate #	Date	+/+	+/Cas9	+/gRNA	Cas9/gRNA	total # larvae	# eggs	Hatching Rate	Average Hatching rate
1	2023-04-24	37	31	26	21	115	1803	6.37826	5.13499
2	2023-04-24	37	33	24	39	133	2904	4.57989
3	2023-04-24	34	45	42	45	166	3733	4.44683
F2 offspring from F1 [(+/gZBD(A18) ; +/Cas9) males X WT females]
Replicate #	Date	+/+	+/Cas9	+/gRNA	Cas9/gRNA	total # larvae	# eggs	Hatching Rate	Average Hatching rate
5	2023-06-12	0	0	0	0	0	1156	0	0
6	2023-06-13	0	0	0	0	0	1659	0
8	2023-06-15	0	0	0	0	0	1430	0
Offspring from [WT males X WT females]
Replicate #	Date	+/+	+/Cas9	+/gRNA	Cas9/gRNA	#larvae	# eggs	Hatching Rate	Average Hatching rate
1	2023-01-24	934	0	0	0	934	1074	86.9646	82.3401
2	2023-02-13	1956	0	0	0	1956	2397	81.602
3	2023-02-27	1380	0	0	0	1380	1759	78.4537

### Sheet: Table S3Female elimination, pgS
pgSIT F1 Female elimination
Protocol: F0 50 gZBD;gFLE females were crossed to 50 Cas9 males. For control crosses, 50 gZBD;gFLE females or 50 Cas9 males were crossed to 50 WT of the opposite sex. F0 cross cages were bloodfed, and the resulting F1 offspring were reared according to standard husbandry protocols and sexed/genotyped upon pupation.
Pupae sex counts of F1 pgSIT(D15)
Pupation Date	Males	Females	Notes
2023-03-13	1	0
2023-03-14	34	0
2023-03-15	58	0
2023-03-16	291	0
2023-03-17	213	1	female died as pupae
2023-03-18	27	0
2023-03-20	522	0
2023-03-21	524	0
2023-03-22	274	0
2023-03-23	196	3	all 3 females died as pupae
2023-03-24	34	0
2023-03-25	0	0
Total pupae	2174	4
Females who could fly		0
Pupae sex counts of F1 pgSIT(A18)
Pupation Date	Males	Females	Notes
2023-02-27	23	0
2023-02-28	174	1	female successfully became adult and flew. Not attracted to mouse feeding.
2/29	123	1	female died as pupae
2023-03-01	48	0
2023-03-02	17	0
2023-03-06	18	0
2023-03-07	134	0
2023-03-08	9	0
2023-03-09	12	6	all females died as pupae
2023-03-10	4	7	5 females died as pupae. 2 females became adults but were unable to fly off the water
2023-03-13	20	0
2023-03-14	10	0
2023-03-15	8	0
2023-03-16	16	0
2023-03-17	2	0
Total pupae	618	15
Females who could fly		1
Pupae sex counts of F1 (+/Cas9)
Pupation Date	Males	Females	Notes
2023-04-17	130	101
2023-04-18	255	239
2023-04-19	46	51
2023-04-20	52	46
2023-04-21	0	0
Total pupae	483	437
Pupae sex counts of F1 (+/gFLE;gZBD(D15))
Pupation Date	Males	Females	Notes
2023-04-17	147	122
2023-04-18	268	277
2023-04-19	45	56
2023-04-20	0	0
2023-04-21	0	0
Total pupae	460	455

### Sheet: Table S4 Male sterility, pgSIT
Assaying sterility of pgSIT males
Protocol: 50 pgSIT (or WT control) males were crossed to 50 WT females. Crosses were performed on day 1, blood fed on day 6, given an oviposition site day 8, hatchling larvae counted day 11-13, eggs counted day 13-14.
F2 Hatching Rates of [pgSIT(D15) males X WT females]
Replicate #	Date	#larvae	# eggs	Hatching Rate
1	2022-12-02	0	1041	0
2	2023-01-24	0	1462	0
3	2023-01-24	0	1687	0
4	2023-04-19	0	2219	0
5	2023-04-19	0	1554	0
6	2023-04-19	0	1733	0
7	2023-04-19	0	2050	0
8	2023-04-26	0	3029	0
Average		0	1846.88	0
F2 Hatching Rates of [pgSIT(A18) males X WT females]
Replicate #	Date	#larvae	# eggs	Hatching Rate
1	2022-12-09	0	1345	0
2	2023-03-16	0	1163	0
3	2023-03-17	0	1294	0
4	2023-03-17	0	2535	0
5	2023-03-16	0	1082	0
6	2023-03-21	0	1369	0
7	2023-03-21	0	1512	0
8	2023-03-27	0	1725	0
Average		0	1503.12	0
WT
Replicate #	Date	#larvae	# eggs	Hatching Rate
1	2023-02-27	2056	2546	80.7541
2	2023-02-27	2092	2307	90.6805
3	2023-02-27	1194	1507	79.2303
Average		1780.67	2120	83.555

### Sheet: Table S5 Male Survival, pgSIT
	Male Survival Curves
	Protocol: 17 males were placed in a cage as pupae. The number of males dead every day are recorded below.
	Raw Data of male survival from Individual Cages
	Males: pgSIT(D15)
	CAGE # 1					CAGE #2					CAGE #3					CAGE #4					CAGE # 5
Day #	Date	# Die	Notes	#Alive		Date	# Die	Notes	#Alive		Date	# Die	Notes	#Alive		Date	# Die	Notes	#Alive		Date	# Die	Notes	#Alive
1	2022-12-02	17	17 pupae put in cage	17		2022-12-02	17	17 pupae put in cage	17		2022-12-02	17	17 pupae put in cage	17		2022-12-02	17	17 pupae put in cage	17		2022-12-03	17	17 pupae put in cage	17
2	2022-12-03	2	1 dead pupae, 1 adult drown	15		2022-12-03	0		17		2022-12-03	1	1 dead pupae	16		2022-12-03	1	1 adult drowned	16		2022-12-04	0		17
3	2022-12-04	0		15		2022-12-04	0		17		2022-12-04	0		16		2022-12-04	0		16		2022-12-05	0		17
4	2022-12-05	0		15		2022-12-05	0		17		2022-12-05	0		16		2022-12-05	0		16		2022-12-06	0		17
5	2022-12-06	0		15		2022-12-06	0		17		2022-12-06	0		16		2022-12-06	0		16		2022-12-07	0		17
6	2022-12-07	0		15		2022-12-07	0		17		2022-12-07	0		16		2022-12-07	0		16		2022-12-08	0		17
7	2022-12-08	0		15		2022-12-08	0		17		2022-12-08	0		16		2022-12-08	0		16		2022-12-09	0		17
8	2022-12-09	0		15		2022-12-09	0		17		2022-12-09	0		16		2022-12-09	0		16		2022-12-10	1		16
9	2022-12-10	0		15		2022-12-10	0		17		2022-12-10	0		16		2022-12-10	0		16		2022-12-11	0		16
10	2022-12-11	0		15		2022-12-11	0		17		2022-12-11	0		16		2022-12-11	0		16		2022-12-12	0		16
11	2022-12-12	0		15		2022-12-12	0		17		2022-12-12	1		15		2022-12-12	0		16		2022-12-13	0		16
12	2022-12-13	0		15		2022-12-13	0		17		2022-12-13	0		15		2022-12-13	0		16		2022-12-14	1		15
13	2022-12-14	0		15		2022-12-14	0		17		2022-12-14	0		15		2022-12-14	0		16		2022-12-15	0		15
14	2022-12-15	0		15		2022-12-15	0		17		2022-12-15	0		15		2022-12-15	0		16		2022-12-16	0		15
15	2022-12-16	0		15		2022-12-16	0		17		2022-12-16	0		15		2022-12-16	0		16		2022-12-17	1		14
16	2022-12-17	0		15		2022-12-17	0		17		2022-12-17	0		15		2022-12-17	0		16		2022-12-18	0		14
17	2022-12-18	0		15		2022-12-18	0		17		2022-12-18	0		15		2022-12-18	0		16		2022-12-19	0		14
18	2022-12-19	0		15		2022-12-19	0		17		2022-12-19	0		15		2022-12-19	0		16		2022-12-20	0		14
19	2022-12-20	0		15		2022-12-20	1		16		2022-12-20	1		14		2022-12-20	0		16		2022-12-21	1		13
20	2022-12-21	0		15		2022-12-21	0		16		2022-12-21	0		14		2022-12-21	0		16		2022-12-22	0		13
21	2022-12-22	0		15		2022-12-22	0		16		2022-12-22	0		14		2022-12-22	1		15		2022-12-23	0		13
22	2022-12-23	0		15		2022-12-23	1		15		2022-12-23	0		14		2022-12-23	0		15		2022-12-24	0		13
23	2022-12-24	1		14		2022-12-24	0		15		2022-12-24	2		12		2022-12-24	0		15		2022-12-25	0		13
24	2022-12-25	1		13		2022-12-25	0		15		2022-12-25	1		11		2022-12-25	0		15		2022-12-26	0		13
25	2022-12-26	1		12		2022-12-26	2		13		2022-12-26	1		10		2022-12-26	1		14		2022-12-27	1		12
26	2022-12-27	0		12		2022-12-27	1		12		2022-12-27	0		10		2022-12-27	3		11		2022-12-28	2		10
27	2022-12-28	4		8		2022-12-28	3		9		2022-12-28	0		10		2022-12-28	2		9		2022-12-29	2		8
28	2022-12-29	0		8		2022-12-29	2		7		2022-12-29	0		10		2022-12-29	1		8		2022-12-30	0		8
29	2022-12-30	0		8		2022-12-30	0		7		2022-12-30	0		10		2022-12-30	4		4		2022-12-31	2		6
30	2022-12-31	0		8		2022-12-31	0		7		2022-12-31	1		9		2022-12-31	0		4		2023-01-01	1		5
31	2023-01-01	1		7		2023-01-01	0		7		2023-01-01	0		9		2023-01-01	0		4		2023-01-02	1		4
32	2023-01-02	0		7		2023-01-02	1		6		2023-01-02	0		9		2023-01-02	1		3		2023-01-03	0		4
33	2023-01-03	3		4		2023-01-03	1		5		2023-01-03	0		9		2023-01-03	2		1		2023-01-04	1		3
34	2023-01-04	0		4		2023-01-04	0		5		2023-01-04	0		9		2023-01-04	0		1		2023-01-05	0		3
35	2023-01-05	0		4		2023-01-05	0		5		2023-01-05	0		9		2023-01-05	0		1		2023-01-06	0		3
36	2023-01-06	0		4		2023-01-06	0		5		2023-01-06	0		9		2023-01-06	0		1		2023-01-07	0		3
37	2023-01-07	0		4		2023-01-07	0		5		2023-01-07	1		8		2023-01-07	0		1		2023-01-08	0		3
38	2023-01-08	0		4		2023-01-08	0		5		2023-01-08	0		8		2023-01-08	1		0		2023-01-09	1		2
39	2023-01-09	0		4		2023-01-09	3		2		2023-01-09	0		8		official END					2023-01-10	1		1
40	2023-01-10	0		4		2023-01-10	0		2		2023-01-10	0		8							2023-01-11	1		0
41	2023-01-11	0		4		2023-01-11	0		2		2023-01-11	0		8							official END
42	2023-01-12	0		4		2023-01-12	0		2		2023-01-12	0		8
43	2023-01-13	1		3 censored on day 43		2023-01-13	0		2		2023-01-13	0		8
44	official END					2023-01-14	0		2		2023-01-14	0		8
45						2023-01-15	0		2		2023-01-15	4		4																				x
46						2023-01-16	2		0		2023-01-16	1		3
47						official END					2023-01-17	0		3
48											2023-01-18	1		2
49											2023-01-19	0		2
50											2023-01-20	0		2
51											2023-01-21	0		2
52											2023-01-22	0		2
53											2023-01-23	2		0
54											official END
	WT
	CAGE # 1					CAGE #2					CAGE #3					CAGE #4					CAGE # 5					CAGE #6					CAGE # 7
Day #	Date	# Die	Notes	#Alive		Date	# Die	Notes	#Alive		Date	# Die	Notes	#Alive		Date	# Die	Notes	#Alive		Date	# Die	Notes	#Alive		Date	# Die	Notes	#Alive		Date	# Die	Notes	#Alive
1	2022-12-07	17 in	17 pupae put into cage	17		2022-12-07	17 pupae put into cage		17		2023-12-08	17 pupae in cage		17		2022-12-08	17 pupae in		17		2022-12-08	17 pupae in		17		2022-12-08	17 pupae in		17		2022-12-08	17 pupae in		17
2	2022-12-08	0		17		2022-12-08	2	2 dead pupae	15		2022-12-09	2	2 dead pupae	15		2022-12-09	1	1 dead pupae	16		2022-12-09	2	2 dead pupae	15		2022-12-09	0		17		2022-12-09	2	2 dead pupae	15
3	2022-12-09	0		17		2022-12-09	0		15		2022-12-10	0		15		2022-12-10	0		16		2022-12-10	0		15		2022-12-10	0		17		2022-12-10	2		13
4	2022-12-10	0		17		2022-12-10	0		15		2022-12-11	0		15		2022-12-11	0		16		2022-12-11	0		15		2022-12-11	0		17		2022-12-11	0		13
5	2022-12-11	0		17		2022-12-11	0		15		2022-12-12	0		15		2022-12-12	0		16		2022-12-12	0		15		2022-12-12	0		17		2022-12-12	0		13
6	2022-12-12	0		17		2022-12-12	0		15		2022-12-13	0		15		2022-12-13	0		16		2022-12-13	0		15		2022-12-13	0		17		2022-12-13	1		12
7	2022-12-13	0		17		2022-12-13	0		15		2022-12-14	0		15		2022-12-14	0		16		2022-12-14	0		15		2022-12-14	0		17		2022-12-14	0		12
8	2022-12-14	0		17		2022-12-14	0		15		2022-12-15	0		15		2022-12-15	0		16		2022-12-15	0		15		2022-12-15	0		17		2022-12-15	0		12
9	2022-12-15	0		17		2022-12-15	1		14		2022-12-16	0		15		2022-12-16	0	can't read writing. either 0 or 6	16		2022-12-16	0		15		2022-12-16	0		17		2022-12-16	0		12
10	2022-12-16	0		17		2022-12-16	0		14		2022-12-17	0		15		2022-12-17	0		16		2022-12-17	0		15		2022-12-17	0		17		2022-12-17	0		12
11	2022-12-17	0		17		2022-12-17	0		14		2022-12-18	0		15		2022-12-18	0		16		2022-12-18	0		15		2022-12-18	0		17		2022-12-18	0		12
12	2022-12-18	0		17		2022-12-18	0		14		2022-12-19	0		15		2022-12-19	0		16		2022-12-19	0		15		2022-12-19	0		17		2022-12-19	0		12
13	2022-12-19	0		17		2022-12-19	0		14		2022-12-20	0		15		2022-12-20	0		16		2022-12-20	0		15		2022-12-20	0		17		2022-12-20	0		12
14	2022-12-20	0		17		2022-12-20	0		14		2022-12-21	0		15		2022-12-21	0		16		2022-12-21	0		15		2022-12-21	0		17		2022-12-21	0		12
15	2022-12-21	0		17		2022-12-21	0		14		2022-12-22	0		15		2022-12-22	0		16		2022-12-22	0		15		2022-12-22	0		17		2022-12-22	0		12
16	2022-12-22	0		17		2022-12-22	0		14		2022-12-23	0		15		2022-12-23	1		15		2022-12-23	0		15		2022-12-23	0		17		2022-12-23	0		12
17	2022-12-23	0		17		2022-12-23	0		14		2022-12-24	0		15		2022-12-24	0		15		2022-12-24	0		15		2022-12-24	0		17		2022-12-24	0		12
18	2022-12-24	0		17		2022-12-24	0		14		2022-12-25	0		15		2022-12-25	0		15		2022-12-25	1		14		2022-12-25	0		17		2022-12-25	0		12
19	2022-12-25	0		17		2022-12-25	0		14		2022-12-26	0		15		2022-12-26	0		15		2022-12-26	0		14		2022-12-26	0		17		2022-12-26	0		12
20	2022-12-26	0		17		2022-12-26	2		12		2022-12-27	0		15		2022-12-27	0		15		2022-12-27	0		14		2022-12-27	0		17		2022-12-27	1		11
21	2022-12-27	0		17		2022-12-27	0		12		2022-12-28	0		15		2022-12-28	1		14		2022-12-28	2		12		2022-12-28	0		17		2022-12-28	0		11
22	2022-12-28	0		17		2022-12-28	0		12		2022-12-29	0		15		2022-12-29	2		12		2022-12-29	3		9		2022-12-29	0		17		2022-12-29	3		8
23	2022-12-29	0		17		2022-12-29	2		10		2022-12-30	0		15		2022-12-30	4		8		2022-12-30	0		9		2022-12-30	0		17		2022-12-30	0		8
24	2022-12-30	0		17		2022-12-30	1		9		2022-12-31	0		15		2022-12-31	0		8		2022-12-31	0		9		2022-12-31	0		17		2022-12-31	0		8
25	2022-12-31	4		13		2022-12-31	0		9		2023-01-01	0		15		2023-01-01	1		7		2023-01-01	2		7		2023-01-01	0		17		2023-01-01	1		7
26	2023-01-01	3		10		2023-01-01	1		8		2023-01-02	0		15		2023-01-02	0		7		2023-01-02	0		7		2023-01-02	0		17		2023-01-02	1		6
27	2023-01-02	0		10		2023-01-02	0		8		2023-01-03	0		15		2023-01-03	4		3		2023-01-03	0		7		2023-01-03	3		14		2023-01-03	0		6
28	2023-01-03	1		9		2023-01-03	0		8		2023-01-04	1		14		2023-01-04	1		2		2023-01-04	1		6		2023-01-04	3		11		2023-01-04	0		6
29	2023-01-04	4		5		2023-01-04	2		6		2023-01-05	2		12		2023-01-05	0		2		2023-01-05	0		6		2023-01-05	3		8		2023-01-05	0		6
30	2023-01-05	2		3		2023-01-05	2		4		2023-01-06	0		12		2023-01-06	0		2		2023-01-06	0		6		2023-01-06	0		8		2023-01-06	1		5
31	2023-01-06	0		3		2023-01-06	1		3		2023-01-07	1		11		2023-01-07	1		1		2023-01-07	4		2		2023-01-07	0		8		2023-01-07	5		0
32	2023-01-07	0		3		2023-01-07	2		1		2023-01-08	1		10		2023-01-08	1		0		2023-01-08	1		1 censored on day 32		2023-01-08	0		8		official END
33	2023-01-08	0		3		2023-01-08	1		0		2023-01-09	0		10		official END					official END					2023-01-09	0		8
34	2023-01-09	1		2 censored on day 34		official END					2023-01-10	1		9												2023-01-10	1		7
35	official END										2023-01-11	1		8												2023-01-11	0		7
36											2023-01-12	1		7												2023-01-12	0		7
37											2023-01-13	0		7												2023-01-13	0		7
38											2023-01-14	1		6												2023-01-14	1		6
39											2023-01-15	0		6												2023-01-15	4		2
40											2023-01-16	0		6												2023-01-16	1		1
41											2023-01-17	0		6												2023-01-17	0		1
42											2023-01-18	0		6												2023-01-18	0		1
43											2023-01-19	1		5												2023-01-19	0		1
44											2023-01-20	1		4												2023-01-20	1		0
45											2023-01-21	1		3												official END
46											2023-01-22	0		3
47											2023-01-23	2		1 censored on day 47
											official END

### Sheet: Table S6 Population Suppression
pgSIT(D15) population suppression
Protocol: 0,50,100,250,or 500 pgSIT(D15) Males X 50 WT Males X 50 WT females were crossed to achieve 0:1, 1:1, 2:1, 5:1 and 10:1 male competition ratios. Crosses were established day 1, allowed to mate ad lib., blood fed on day 6, allowed to oviposit on day 8, larvae were counted days 11-13 and eggs/eggshells counted days 13-16. Larvae were monitored for the presence of transgenic individuals to …
Ratio (pgSIT(D15): WT male)	replicate #	first day counting larvae	#larvae Day 1	#larvae Day 2	#larvae Day 3	Total larvae	# eggs	hatching rate	Notes
0:1	1	2023-04-24	1913	53	6	1972	2602	75.7879
	2	2023-04-24	2594	101	2	2697	3606	74.792
	3	2023-05-01	1595	61	0	1656	2606	63.5457
	4	2023-05-01	1237	281	22	1540	2176	70.7721
	5	2023-05-08	3184	56	2	3242	4211	76.9888
1:1	1	2023-03-13	767	19	568	1354	1710	79.1813
	2	2023-03-20	381	87	8	476	1880	25.3191
	3	2023-03-20	595	17	5	617	1030	59.9029
	4	2023-04-24	1575	18	2	1595	2827	56.4202
	5	2023-04-24	1086	111	25	1222	2340	52.2222
2:1	1	2023-03-13	1535	9	0	1544	2448	63.0719
	2	2023-03-13	1595	23	0	1618	2371	68.2412	42 Fluorescent larvae
	3	2023-04-17	500	39	5	544	1086	50.0921
	4	2023-05-01	873	108	4	985	2075	47.4699
	5	2023-05-01	1812	106	10	1928	3252	59.2866
5:1	1	2023-03-27	549	53	60	662	2571	25.7487
	2	2023-04-10	340	7	1	348	1362	25.5507
	3	2023-04-17	705	87	3	795	2967	26.7947
	4	2023-04-24	345	39	117	501	2290	21.8777
	5	2023-04-24	998	17	4	1019	2103	48.4546
10:1	1	2023-04-10	172	2	0	174	1592	10.9296
	2	2023-04-17	516	30	11	557	2310	24.1126
	3	2023-04-24	550	45	3	598	1786	33.4826
	4	2023-05-08	162	32	3	210	1522	13.7976
	5	2023-05-08	42	14	5	73	1563	4.67051

### Sheet: Table S7 Modeling parameters
Table S8. Model parameters describing pgSIT construct, mosquito bionomics and malaria epidemiology for simulated releases in Upper River region, The Gambia.
Parameter	Value	Reference
pgSIT construct:
pgSIT male fertility	0	This paper
pgSIT female viability	0	This paper
pgSIT male mating competitiveness (relative to wild-type)	0.75	(Li et al. 2021)
pgSIT lifespan (relative to wild-type)	0.75	(Li et al. 2021)
Anopheles gambiae bionomics:
Egg production per adult female (day-1)	21	(White et al. 2011)
Mean duration of egg stage (days)	3	(White et al. 2011)
Mean duration of larval stage (days)	7	(White et al. 2011)
Mean duration of pupa stage (days)	1	(White et al. 2011)
Egg stage mortality rate (day-1)	0.05	(Wu et al. 2021)
Larval stage mortality rate (day-1)	0.15	(Wu et al. 2021)
Pupal stage mortality rate (day-1)	0.05	(Wu et al. 2021)
Carrying capacity of environment for larvae	(time-varying)	(White et al. 2011; Bayoh and Lindsay 2003)
Mortality rate of adult mosquitoes (day-1)	0.132	(Wu et al. 2021)
Malaria transmission (Upper River region, The Gambia):
Malaria prevalence at peak of rainy season	0.18	(Dabira et al. 2022)
Proportion of larval breeding sites available in dry season	0.1	(Soumare et al. 2022)
LLIN coverage	0.55	(Pfeffer et al. 2018)
IRS coverage	0.52	(Pfeffer et al. 2018)
ACT drug coverage	0.5	(Pfeffer et al. 2018)
References:
Bayoh, M. N., and S. W. Lindsay. 2003. “Effect of Temperature on the Development of the Aquatic Stages of Anopheles Gambiae Sensu Stricto (Diptera: Culicidae).” Bulletin of Entomological Research 93 (5): 375–81.
Dabira, Edgard D., Harouna M. Soumare, Bakary Conteh, Fatima Ceesay, Mamadou O. Ndiath, John Bradley, Nuredin Mohammed, et al. 2022. “Mass Drug Administration of Ivermectin and Dihydroartemisinin-Piperaquine against Malaria in Settings with High Coverage of Standard Control Interventions: A Cluster-Randomised Controlled Trial in The Gambia.” The Lancet Infectious Diseases.
Li, Ming, Ting Yang, Michelle Bui, Stephanie Gamez, Tyler Wise, Nikolay P. Kandul, Junru Liu, et al. 2021. “Suppressing Mosquito Populations with Precision Guided Sterile Males.” Nature Communications 12 (1): 5374.
Pfeffer, Daniel A., Timothy C. D. Lucas, Daniel May, Joseph Harris, Jennifer Rozier, Katherine A. Twohig, Ursula Dalrymple, et al. 2018. “malariaAtlas: An R Interface to Global Malariometric Data Hosted by the Malaria Atlas Project.” Malaria Journal 17 (1): 352.
Soumare, Harouna M., Edgard Diniba Dabira, Muhammed M. Camara, Lamin Jadama, Pa Modou Gaye, Sainey Kanteh, Ebrima A. Jawara, et al. 2022. “Entomological Impact of Mass Administration of Ivermectin and Dihydroartemisinin-Piperaquine in The Gambia: A Cluster-Randomized Controlled Trial.” Parasites & Vectors 15 (1): 435.
White, Michael T., Jamie T. Griffin, Thomas S. Churcher, Neil M. Ferguson, María-Gloria Basáñez, and Azra C. Ghani. 2011. “Modelling the Impact of Vector Control Interventions on Anopheles Gambiae Population Dynamics.” Parasites & Vectors 4 (July): 153.
Wu, Sean L., Jared B. Bennett, Héctor M. Sánchez C, Andrew J. Dolgert, Tomás M. León, and John M. Marshall. 2021. “MGDrivE 2: A Simulation Framework for Gene Drive Systems Incorporating Seasonality and Epidemiological Dynamics.” PLoS Computational Biology 17 (5): e1009030.
